# Single-cell analysis reveals inter- and intratumour heterogeneity in metastatic breast cancer

**DOI:** 10.1101/2022.10.16.512415

**Authors:** Baptiste Hamelin, Milan Obradović, Atul Sethi, Michal Kloc, Simone Muenst, Christian Beisel, Katja Eschbach, Hubertus Kohler, Savas Soysal, Marcus Vetter, Walter P. Weber, Michael B. Stadler, Mohamed Bentires-Alj

## Abstract

Metastasis is the leading cause of cancer-related deaths of breast cancer patients. Some cancer cells in a tumour go through successive steps, referred to as the metastatic cascade, and give rise to metastases at a distant site. We know that the plasticity and heterogeneity of cancer cells play critical roles in metastasis but the precise underlying molecular mechanisms remain elusive. Here we aimed to identify molecular mechanisms of metastasis during colonization, one of the most important yet poorly understood steps of the cascade. We performed single-cell RNA-Seq (scRNA-Seq) on tumours and matched lung macrometastases of patient-derived xenografts of breast cancer. After correcting for confounding factors such as the cell cycle and the percentage of detected genes (PDG), we identified cells in three states in both tumours and metastases. Gene-set Enrichment Analysis revealed biological processes specific to proliferation and invasion in two states. Our findings suggest that these states are a balance between epithelial-to-mesenchymal (EMT) and mesenchymal-to-epithelial transitions (MET) traits that results in so-called partial EMT phenotypes. Analysis of the top Differentially Expressed Genes (DEGs) between these cell states revealed a common set of partial EMT Transcriptions Factors (TFs) controlling gene expression, including ZNF750, OVOL2, TP63, TFAP2C and HEY2. Our data suggest that the TFs related to EMT delineate different cell states in tumours and metastases. The results highlight the marked interpatient heterogeneity of breast cancer but identify common features of single cells from five models of metastatic breast cancer.
