## Supplementary Table 1 for "Single-cell analysis reveals inter- and intratumour heterogeneity in metastatic breast cancer"

### Sheet: Sheet1
				Number of days from transplantation to tumor removal						Number of days from tumor resection to lung macrometastases formation	Additional metastatic sites
#	Name	Name	Tumor engraftment rate	# of mice	Average (d)	Median (d)	Lung macrometastases			Average (d)
1	MDA-MB-2313		1		27		Yes	1	(10/10)	28	Liver, LN, Spleen, Ovaries
2	HBRX30781	PDX1	0.93	37	67	61	Yes	0.88	(21/24)	48	LN
3	HBRX23531	PDX2	0.98	39	62	54	Yes	0.7	(19/27)	135	LN
4	HBRX19211	PDX3	0.94	33	74	69	Yes	0.52	(13/25)	100	LN
5	HBRX23441	PDX4	0.97	59	39	35	Yes	0.13	(5/39)	61	LN
	Origin
HBRX tumors1	see ref. 8
MDA-MB-231	ATCC
