## Supplementary Figure 2 for "Single-cell analysis reveals inter- and intratumour heterogeneity in metastatic breast cancer"

### Sheet: Top 250 Supercluster Comparison
A vs B UP	A vs B Down		A vs C UP	A vs C Down		B vs C UP	B vs C Down
MCM3	SAT1		KCNQ1OT1	AXL		FOS	BIRC5
ATAD2	BHLHE40		SYNM	BIRC5		NEAT1	MAD2L1
CCDC88A	KLF4		ZFP36	SLC25A5		ZFP36	CENPF			Top 250 up and down DEGs from pairwise comparison between superclusters - FDR <0.05 - Sorted according to logFC value
PPP1R12B	RND3		NEAT1	EIF2S1		DUSP1	ANLN
PRC1	UBC		CHI3L1	ANXA3		ATF3	CCNB1
UHRF1	ANXA1		MGP	MAD2L1		NDRG1	CCNB2
IPO9	ARRDC3		VEGFA	CCNB1		EGR1	TPX2
UBE2T	DUSP10		OFD1	SKA2		FOSB	CSE1L
CENPF	RNF144B		PPP1R12B	SLC35F2		JUN	STMN1
DNMT1	FOSB		EHF	EDEM1		FBXO32	PRC1
PCNA	SERPINA3		KRT15	PPT1		CREBRF	MKI67
CEP170	SGK1		MALAT1	PNPO		ARRDC3	AXL
HMGB2	CD55		EPM2AIP1	SLC25A5-AS1		CP	NUSAP1
PPAT	TM4SF1		CCNL2	ANLN		KLF4	TOP2A
CSE1L	ATF3		NTRK2	PSMB6		MALAT1	PTTG1
TMPO	HLA-B		MTSS1	TPX2		NFKBIZ	CDKN3
USP1	BNIP3L		PCMTD1	GHITM		CCNL1	UBE2T
LRP6	VGLL3		TRPS1	ANXA2P2		VEGFA	ZWINT
MKI67	PPP1R15A		ID4	CCNB2		JUND	TMPO
EPM2AIP1	RARRES1		ZNF83	S100A16		SOX4	ECT2
NDC1	RAP2B		FOS	H2AZ1		KCNQ1OT1	TK1
STMN1	EDEM1		TGFBR3	PSMB3		SAT1	UHRF1
TGFBR3	ARL8B		SFRP1	TUBA1B		PNRC1	MCM3
NAA25	CXCL1		LRP6	PTTG1		HES1	KIF23
ASPM	TAPBP		ARHGEF10	HIGD1A		IFRD1	SMC2
DKC1	EMP1		BOC	WSB2		TRIB1	HIGD1A
FRZB	TMEM263		FBXO32	PSMB7		CHI3L1	ANP32E
DCLRE1C	ERRFI1		FRZB	ANP32E		EHF	SKA2
SYCP2	IFITM3		RHOB	KPNA2		CEBPD	PCLAF
KANK4	SDCBP		A2M	CHP1		ANGPTL4	GLO1
ANAPC7	GBE1		NKTR	LDHB		NCOA7	LDHB
ZNF605	AK4		SRSF11	NAA20		ID2	CENPW
MCMBP	DNAJA1		STAC2	CDCP1		BTG1	MELK
FEN1	RPL21		NFASC	ECT2		SLC25A37	KPNA2
CSRP1	PEG10		JUND	CCT8		NFKBIA	CDCA3
GMNN	TES		CFAP44	BZW1		SYNM	RRM2
CLSPN	SKIL		LUC7L3	LSM12		KLF6	DLD
KNTC1	P4HA1		GK5	SLC39A11		WSB1	RRM1
TARBP1	FOS		BAZ2B	CDKN3		MGP	SLC25A5
ELN	NFKBIZ		COL9A3	GLO1		P4HA1	CENPN
LRRCC1	IGFBP3		ID2	PLP2		ID4	PSMD14
CEP97	FN1		NRBP2	GSTP1		JUNB	EIF2S1
CDK1	DUSP1		KDM4C	SDHB		ELF3	ATAD2
TASOR2	DHRS3		EGR1	ATP5F1B		HSPA1B	H2AZ1
ANXA8	NAMPT		FGFR1	TOP2A		SERPINA3	CKS1B
ZNF623	EIF3CL		PATJ	PIP4K2A		CD55	NME1
RFC3	NDRG1		EP300	CENPF		RGS2	PAICS
HCG18	FTH1		CCDC18-AS1	PSMB5		NAMPT	SAE1
STK38L	ABCA1		ELN	COPS6		CCNL2	CCT8
PNN	MYOF		MYLK	EIF2S3		AKAP9	CCT7
RCN2	RIN2		FGFR2	CLIC1		DEPP1	CDK1
RAD54B	CP		CCNL1	RAN		KMT2E	DKC1
EXOSC9	S100A10		JUN	CNOT9		KRT15	PRR11
LAPTM4B	ZFP36L1		ADGRA3	SMC2		ZFAND5	RAD51AP1
CHD8	HSPA5		BRWD1	PAICS		EFNA1	PNPO
DIAPH3	SNHG5		ZBTB20	ANXA1		C3	HMGB2
NUSAP1	PLAAT3		TTC3	NME1		BHLHE40	CDC20
HADH	KRT17		SPEN	TAF9		MAML2	CENPE
SRSF7	SLC12A2		ZNF460	PSMD14		MUC1	SKA3
SUGP2	SOX9		KCNK5	ZWINT		KDM3A	GGCT
BOC	STAT2		ZMYM2	CKS2		TRPS1	PBK
TCERG1	UCA1		IGFBP5	EIF3I		RHOB	GGH
CHD4	PLAUR		CCDC14	RAP2C		ZFP36L1	DDX39A
SMC4	HLA-A		NR4A1	LIN7C		KAT6B	DIAPH3
ANKRD18A	TMSB4X		RSRP1	EIF6		BRD2	PCNA
CBX5	LIMCH1		CEBPD	CENPW		HSPA1A	IQGAP3
MCM7	TNFAIP3		BAMBI	RGS10		NFIL3	COPS6
ZNF83	CREBRF		WIF1	OLA1		RGL2	PRPS2
CCNE2	C15orf48		ZNF117	C7orf25		TRIM2	FOXM1
FOXM1	WSB1		DDX17	ARPC4		BAZ2B	SLC25A5-AS1
GGNBP2	UBB		ANKHD1-EIF4EBP3	ARL8B		NR4A1	CLSPN
VAPB	ABL2		ZNF605	PTEN		IER5	FARSB
MTHFD1	MIR22HG		LGR6	HMGN2		PCMTD1	TUBB
LGR6	EFNA5		KCNMA1	PLAUR		IER2	ASPM
PRC1-AS1	ERO1A		ZNF793	PGAM1		PPP1R15A	ZMPSTE24
METTL3	RPL41		PLXNB1	BTF3		JMJD1C	TOMM5
PPM1G	H2AC19		LENG8	LDHA		PNISR	UBE2C
AFG3L2	RPL31		ZRANB2	VDAC1		FNDC3B	SLC35F2
HELLS	TIPARP		HES1	VDAC3		MCL1	SMC4
KIF23	FNDC3B		RBM26	PSMA2		OFD1	CEP55
DHX15	DDIT3		MID1	TOMM5		ZBTB20	KIF20B
SRSF1	FNIP1		TNS1	PRR11		ZNF292	PRDX3
ENOSF1	S100A11		AHI1	CDC20		VPS13C	TUBA1B
DPYSL3	SLC20A1		BTG2	NPM1		DDIT3	LSM5
MYBL2	EEF1A1		PROM1	FAM114A1		MAFF	FDPS
CCNA2	ADM		SNX1	CAV1		IRS2	CKAP2
PLXNB1	RPL23P8		ANKHD1	DLD		EGLN3	UBE2N
RANBP1	CAST		MIA-RAB4B	PAFAH1B2		RSRP1	CCT5
TUBG1	PLOD2		IRX2	CCT7		MTRNR2L2	HMGB3
KANSL3	RPL39		ANKRD11	PRDX3		MIR23AHG	DNMT1
ATAD2B	EGLN3		TARBP1	LOC100129034		BCL6	CNOT9
H2AZ2	UGP2		NCKAP5	MRPL13		LUC7L3	AURKA
ZNF318	FTL		BCL11A	RRM2		MAP3K8	NDC1
HUWE1	HBP1		COL9A2	TRIM59		MIA-RAB4B	SDHB
DNAH14	BIRC3		DUSP1	PCLAF		PROM1	NUP37
ANKRD11	LGALS3BP		N4BP2L2	ARPC1A		CCDC18-AS1	MAPRE1
RAD51AP1	B2M		KANK4	NUTF2		TUT7	ANXA3
TK1	RPL23		KHDC4	TUBB		ADM	ATP5F1B
PRKDC	MAP3K8		SASH1	RAC2		IER3	ZWILCH
ESRP1	TSC22D2		TBC1D32	ARHGDIB		AKAP13	ACTL6A
MID1	PARP14		TTN	BMS1P20		H2BC21	PSMB6
NOP56	LINC02067		ARGLU1	PSMA1		RAB24	WSB2
SPEN	HPS3		RYBP	PHB		CFB	PLP2
CHD7	WEE1		SNTB1	ENO1		CCN2	RAN
TOMM70	LYPD3		BCL6	NQO1		PELI1	NUDT19
NIPA2	SDC4		XBP1	NIPSNAP3A		ZBTB10	TPRKB
NELFCD	HK2		KIF13A	B2M		RBM39	CENPK
ICE2	TNFAIP2		ZXDC	NUSAP1		PON2	GMNN
OFD1	NFIL3		PIAS2	UBE2N		GADD45B	COLGALT1
COBL	PLK2		TIA1	LGALS3BP		NKTR	XRCC6
RASL12	RPS23		CHD9	COLGALT1		VMP1	TUBG1
SMCHD1	SEL1L		MDM4	ATP5F1C		SLC6A14	LSM3
SSRP1	S100A2		ERBB2	ACTL6A		NUPR1	VPS29
CSTF3	VMP1		VTCN1	NHP2		RARRES1	NUF2
FAM210B	STC1		COL8A1	SFXN1		FAM13A	NEK2
ACTR6	RPL35		ELF3	POLE3		CHD2	DLGAP5
USP31	RPS27		OGT	SDCBP		KMT2C	ARHGAP11A
ADGRA3	ACKR2		VPS13D	TK1		CHD9	GTF2A2
DIDO1	CD63		PWARSN	RPS23		MYLIP	MRPL3
MYEF2	RPS10		FNBP1L	STMN1		GOLGA8A	CDC123
COL9A2	C4orf3		LENG9	CCT5		NBEAL1	HMMR
EIF4G3	STK17B		SRRM2	SSR3		MIA	TEX30
RNF168	DSC2		NDRG1	TMX1		NTRK2	NDUFA9
DNAJC10	FAM114A1		NCOA2	GNG10		TC2N	PPT1
DDX56	GPRC5A		TUG1	PRELID3B		ATRX	DEPDC1
POP1	HLA-C		TFCP2L1	DNAJC25-GNG10		GABRP	TMEM106C
GPR180	ANXA2P2		DPYSL3	EIF3M		MTUS1	GHITM
SMARCC1	CD44		ROPN1B	PPIA		DHRS3	ABCE1
VPS13B	CD47		SREBF1	SMS		CLU	KNL1
RCC2	RPS2		MYO9A	CYCS		KIAA1217	DCAF13
TRMT13	MIR23AHG		PIK3R3	SEPTIN7		KDM5A	FBXO10
EZH2	S100A6		AKAP13	EIF4E		GOLGB1	VRK1
BAZ1B	SPATA22		AKAP9	NDUFA10		ABCA1	BUB1
ANXA8L2	KLF6		SMARCA2	PSMA6		SIK1	NDC80
FAHD2B	IER3		VAV3	PSMA4		TACSTD2	KNSTRN
IQGAP3	LGALS3		BOD1L1	PARK7		TTC3	EEF1E1
NFASC	EIF1		RGL2	SLC12A2		N4BP2L2	MRPL13
MTSS1	SNORA33		TC2N	LAPTM5		SQSTM1	TRIM59
ZNF106	UGCG		KIF1B	SKP1		RB1CC1	MIR3917
MIS18BP1	SNHG29		CLU	PSMB2		HEXIM1	ORC6
EXOSC10	EDN1		TTC14	GGH		GSN	PHB
SEH1L	TSPYL1		ATAD2B	SCD		KLHL24	UCHL3
KIF1B	JMJD1C		PIK3R1	SDHD		ERRFI1	TYMS
HNRNPR	YPEL5		SLC6A14	CSE1L		HPS3	EIF6
GK5	NPM1		ERV3-1	SYPL1		SECISBP2L	EEF1E1-BLOC1S5
PAQR4	CRBN		SLC25A27	ZDHHC2		CEBPB	SPAG5
EFHD1	CTSD		TET2	PSMC2		CHMP1B	MRPS7
CENPE	SUMO2		ASH1L	CEP55		MTRNR2L8	NUDT5
GCN1	NBPF14		NCOA7	NUDT5		SFRP1	PSMB5
TOPBP1	BCL10		CHD7	GTF2A2		KDM5B	MZT1
MYLK	MAFF		KLHL9	CAP1		TF	LBR
INTS8	SQSTM1		CHKB-CPT1B	SUMO2		OGT	NOL11
DNAAF5	TOB1		RASL12	TFRC		ASH1L	PAK1IP1
RBL1	RGS2		MIR17HG	ATP5PO		FN1	S100A16
CPSF6	CD59		BICRAL	CNBP		H2BC8	PRC1-AS1
DHTKD1	TMSB10		SYCP2	MKI67		MARCKSL1	COPS3
MAD2L1	TRIB1		DMD	LGALS1		NFAT5	KIF2C
BARD1	TMEM45A		ZNF33B	NAA50		CCN1	IER3IP1
SHPRH	SKP1		AHSA2P	LSM5		SOCS3	NCAPG
TPP2	RPS12		CRISPLD1	GOLT1B		MTSS1	ATP5F1A
SYNM	EIF3C		CEP170	SEPTIN11		FAM214A	FAM136A
NBN	RASSF4		SHPRH	VPS29		SGK1	FEN1
TFDP1	OSBP		FABP7	AK4		CHASERR	HACD3
NRBP2	APOL6		KIAA2026	SLIRP		ARGLU1	RFC3
ARMC6	CXCL2		MTRNR2L2	LSM3		HERPUD1	PARPBP
MEX3A	RPS17L		UBN2	PSME1		DMD	TMX1
MELK	RPS14P3		FGF2	TXN		CPEB4	C7orf25
GPSM2	B3GNT7		EPC1	MMADHC		ROPN1B	RSU1
BLCAP	RAB21		PLEKHA1	COPS8		INSR	AIMP2
BLOC1S6	TMED10		FNBP4	MRPL50		VTCN1	KIF4A
HSPA14	RACK1		MPDZ	RACK1		ELF5	AHCY
HMOX2	CASP4		KDM5A	EDARADD		KDM4C	CNIH4
PUS7L	CTSL		CCDC88A	FBXO10		SASH1	PA2G4
CDK2AP1	SLC25A37		DIP2B	RNF144B		DST	NHP2
TTLL4	RPL23A		NFKBIA	CKS1B		ADAMTS1	TTK
ORC6	RPL26		DIDO1	PAK1IP1		SRSF11	DTYMK
SLC43A3	RDH10		SIAH1	ATG12		PRSS8	EIF4E
SLC30A9	BTG1		JUNB	S100A11		CLSTN1	TMEM33
CCDC14	EGR1		SOX4	EEF1B2		TFAP2C	EIF3I
UBA3	JUN		PDE4B	KIF23		LPIN3	UTP4
CEP192	SPIRE1		JARID2	NUDT19		H1-0	CLIC1
DPAGT1	PLOD1		ZSCAN18	ANKRD40		TOB1	MCM7
RUVBL1	DAPP1		ANKRD26	CTSB		TAF7	ETFA
ATL2	NBPF16		CPLANE1	FKBP9		HBP1	GOT2
C19orf48	PTEN		ZFP36L2	GDI2		H2AC6	HAT1
C1QBP	CDCP1		CSAD	CD63		SRSF5	EBP
RMI1	ERP44		PTAR1	IER3IP1		C1RL	NAA20
RNF34	RPL24		ZNF208	CENPN		KLF10	PSMC2
GPATCH4	POLR2J2		MYLIP	FXYD5		RERE	PARK7
MTRR	RPL27		FAM227A	FKBP1A		RND3	SNRPB
COL9A3	CITED2		DMTF1	SNRPD2		AFF4	AURKB
NIPSNAP2	RAD23B		DENND4C	EIF3E		MTMR3	FDFT1
AURKB	MRNIP		PIK3C2G	CSNK2A2		PLK2	SELENOT
FANCL	PON2		FOXO1	CALM1		UBN2	TAF9
TBC1D24	NRXN1		TACC2	RAB21		TIPARP	PSMC3
CCT6A	PER2		ZFC3H1	DNAJA1		AFDN	B3GALNT2
PSIP1	CCSER2		RBM12B	S100A10		DNAJB4	CACYBP
HAUS6	BZW1		MARCKSL1	CDCA3		KIAA2026	EXOSC8
PPP4R3B	FOSL1		TNRC6A	ATP5PB		PPP1R10	PSAT1
AKAP1	SLC2A1		FAM214A	TMEM33		MYC	THOC7
ELAVL1	ADAM9		C1orf116	RTF2		NPIPB3	CCT2
PIAS2	CEMIP2		ZNF623	FAM136A		LOXL4	MDH2
ZNF793	ADD3		SLC5A3	ANXA2		CLK1	RPA1
UHRF2	RPL37		ATXN7L3B	MRPS7		KRT19	NAE1
C3orf70	RPS14		BGN	POMP		A2M	CIP2A
DDX11	IFI27		SELENBP1	RPS10		MIDN	PRELID3B
SMC6	WFDC2		HCG18	PPA1		ZNF117	PSMA4
BLM	NCCRP1		ANKRD18A	DGUOK		VWA1	CBX5
PMS1	UBE2H		VAPB	EMC4		ZFP36L2	MYBL2
DGKH	RPL38		EIF4G3	SAE1		CCNT2	MCM4
PHGDH	TMOD3		MIA	SH3BGRL3		KMT2E-AS1	VTA1
PRIM2	CPEB4		C3orf70	RSL24D1		NR4A3	ATP5MC1
ZNF326	MUC16		ATRX	RPL23P8		NPIPB5	RANBP1
SLX1B-SULT1A4	PRDM1		MEF2A	UBE2C		TSC22D2	VDAC1
ATR	SCPEP1		PNN	PBK		JUP	CMSS1
SUPT16H	NBPF15		PELI1	REEP3		LOC100507577	PSMB2
DKFZP586I1420	INSIG2		ARHGEF9	PRPS2		RNU4ATAC	MTCH2
BICRAL	TPT1		KLHL24	SNRPC		SNHG12	RFC5
NAV1	RPL7A		PTCHD1	RPSAP58		TXNIP	KIF14
SELENOI	IFRD1		KANK1	PRORP		ANKHD1-EIF4EBP3	SSRP1
ARHGEF10	SOX4		LINC00842	CAPZA1		MRNIP	KNTC1
ZCCHC14	GAPDH		WDR6	AKAP2		SIAH1	GPN1
ZC3H13	BRD2		CEBPB	TMEM14C		CYLD	DDAH1
KRT14	DUSP5		HSPA1A	GSTO1		EIF4A2	NAA15
STAC2	AKAP2		KIAA1217	HINT1		NAALADL2	STOML2
NTRK2	COQ10B		IER2	TXNDC9		TSC22D1	PSMD2
TMEM106C	CFB		ATL2	TAPBP		RNF213	LYAR
TCFL5	CHMP2B		EGR2	YWHAZ		EFHC1	PPIL1
MCM4	WIPI1		KANSL3	YWHAE		CREBBP	PSMA2
DOCK9	CTSB		PNRC1	PA2G4		CITED2	PPA1
ZWINT	KRT19		SESN3	BOLA3		IGFBP3	COPS4
IRX2	HDAC9		ZNF33A	SKA3		PIM3	PSMA6
FGF2	RAP2C		INSR	IFITM3		RBBP6	OLA1
POLR1B	WDR45B		CRYAB	CHMP5		GRHL1	ATP5PO
CDCA5	EIF2S3		TLR5	RALB		IRF1	EBNA1BP2
LIG3	BMS1P20		PTBP2	NUP43		PLXNB2	MTHFD2
CENPJ	RPL34		RCOR3	VDAC2		JARID2	ATP5PB
BRCA1	SLC39A11		SHC4	RRM1		CUTALP	ARPC1A
ATP6V1G2-DDX39B	RPL13A		TNRC6B	NDUFB3		IGFBP5	CIAO2A
FAM83H	ETS1		PTPN4	MDH1		CCDC144CP	BRCA2
CLCC1	CLK1		COL11A2	ANXA2P1		SLC26A2	FANCD2
TIA1	RPS20		PILRB	TPM3		ANKZF1	RPP30
RBM26	ALDOA		RNF24	GLTP		ANKHD1	NUTF2
ZNF43	FLJ44635		DPY19L3	GNG12		ZMYM2	POLD2
TROAP	LIMA1		MKLN1	CAST		ARHGEF10	IDH3A
SNRNP25	PLD1		ANKRD36B	MELK		DDR1	RAP1GDS1
AGL	TFRC		ZZEF1	NDUFA9		PPP1R13L	KIF22
PRKAG2	PNRC1		ROPN1	FADS1		ANKRD10	PLK1
ZNF75A	LDHA		RALGAPA1	RBM3		RESF1	GPN3
MLH1	PGAM1		KDM5B	SNHG29		BTG2	DNAJC8

### Sheet: Top Up per supercluster 
Up A	Up B	Up in C
SYNM	SAT1	AXL
OFD1	BHLHE40	BIRC5
PPP1R12B	KLF4	SLC25A5
EPM2AIP1	RND3	EIF2S1
NTRK2	ARRDC3	ANXA3
MTSS1	FOSB	MAD2L1
ZNF83	SERPINA3	CCNB1
TGFBR3	SGK1	SKA2
LRP6	CD55	SLC35F2
ARHGEF10	ATF3	PPT1
BOC	PPP1R15A	PNPO
FRZB	RARRES1	SLC25A5-AS1
STAC2	ERRFI1	ANLN
NFASC	P4HA1	PSMB6
GK5	FOS	TPX2
COL9A3	NFKBIZ	GHITM
NRBP2	IGFBP3	CCNB2
ELN	FN1	S100A16
MYLK	DUSP1	H2AZ1
ADGRA3	DHRS3	TUBA1B
SPEN	NAMPT	PTTG1
CCDC14	NDRG1	HIGD1A
ZNF605	ABCA1	WSB2
LGR6	CP	ANP32E
ZNF793	ZFP36L1	KPNA2
PLXNB1	CREBRF	LDHB
RBM26	WSB1	NAA20
MID1	TIPARP	ECT2
IRX2	FNDC3B	CCT8
ANKRD11	DDIT3	CDKN3
TARBP1	ADM	GLO1
COL9A2	EGLN3	PLP2
KANK4	HBP1	SDHB
PIAS2	MAP3K8	ATP5F1B
TIA1	TSC22D2	TOP2A
DPYSL3	HPS3	CENPF
KIF1B	NFIL3	PSMB5
ATAD2B	PLK2	COPS6
CHD7	VMP1	CLIC1
RASL12	MIR23AHG	RAN
BICRAL	KLF6	CNOT9
SYCP2	IER3	SMC2
CEP170	JMJD1C	PAICS
SHPRH	MAFF	NME1
FGF2	SQSTM1	TAF9
CCDC88A	TOB1	PSMD14
DIDO1	RGS2	ZWINT
ZNF623	TRIB1	EIF3I
HCG18	SLC25A37	EIF6
ANKRD18A	BTG1	CENPW
VAPB	EGR1	OLA1
EIF4G3	JUN	C7orf25
C3orf70	CITED2	VDAC1
PNN	MRNIP	PSMA2
ATL2	PON2	TOMM5
KANSL3	CPEB4	PRR11
	IFRD1	CDC20
	SOX4	DLD
	BRD2	CCT7
	CFB	PRDX3
	KRT19	MRPL13
	CLK1	RRM2
	PNRC1	TRIM59
		PCLAF
		ARPC1A
		NUTF2
		TUBB
		PHB
		NUSAP1
		UBE2N
		COLGALT1
		ACTL6A
		NHP2
		TK1
		STMN1
		CCT5
		TMX1
		PRELID3B
		EIF4E
		PSMA6
		PSMA4
		PARK7
		PSMB2
		GGH
		CSE1L
		PSMC2
		CEP55
		NUDT5
		GTF2A2
		ATP5PO
		MKI67
		LSM5
		VPS29
		LSM3
		FBXO10
		CKS1B
		PAK1IP1
		KIF23
		NUDT19
		IER3IP1
		CENPN
		CDCA3
		ATP5PB
		TMEM33
		FAM136A
		MRPS7
		PPA1
		SAE1
		UBE2C
		PBK
		PRPS2
		PA2G4
		SKA3
		RRM1
		MELK
		NDUFA9
